# The dynamic response to hypoosmotic stress reveals distinct stages of freshwater acclimation by a euryhaline diatom

**DOI:** 10.1101/2022.06.24.497401

**Authors:** Kala M. Downey, Kathryn J. Judy, Eveline Pinseel, Andrew J. Alverson, Jeffrey A. Lewis

**Affiliations:** University of Arkansas, Department of Biological Sciences, Fayetteville, AR 72701 USA

## Abstract

The salinity gradient separating marine and freshwater environments is a major ecological divide, and the mechanisms by which most organisms adapt to new salinity environments are poorly understood. Diatoms are a lineage of ancestrally marine microalgae that have repeatedly colonized and diversified in freshwaters. *Cyclotella cryptica* is a euryhaline diatom that naturally tolerates a broad range of salinities, thus providing a powerful system for understanding the genomic mechanisms for mitigating and acclimating to low salinity. To understand how diatoms mitigate acute hypoosmotic stress, we abruptly shifted *C. cryptica* from seawater to freshwater and performed transcriptional profiling during the first 10 hours. Freshwater shock dramatically remodeled the transcriptome, with ~50% of the genome differentially expressed in at least one time point. The peak response occurred within 1 hour, with strong repression of genes involved in cell growth and osmolyte production, and strong induction of specific stress defense genes. Transcripts largely returned to baseline levels within 4–10 hours, with growth resuming shortly thereafter, suggesting that gene expression dynamics may be useful for predicting acclimation. Moreover, comparison to a transcriptomics study of *C. cryptica* following months-long acclimation to freshwater revealed little overlap between the genes and processes differentially expressed in cells exposed to acute stress versus fully acclimated conditions. Altogether, this study highlights the power of time-resolved transcriptomics to reveal fundamental insights into how cells dynamically respond to an acute environmental shift and provides new insights into how diatoms mitigate natural salinity fluctuations and have successfully diversified across freshwater habitats worldwide.
