## Supplementary material for "The dynamic response to hypoosmotic stress reveals distinct stages of freshwater acclimation by a euryhaline diatom": Table S1

Tube #	Culture_ID	RNA_ID	Harvest_Date	Extraction_Date	RNA_BatchID	Extraction_Method	Concentration	Buffer	RIN	Treatment	Strain	Genus	Species	KMD Adapter	KAPA Adapter	P5 Index	P5 Reverse Complement	P7 Index	Library Conc	Library Size	Library Date	Lib_BatchID	UC-Sample #	TotalReads	Illumina-Names	TreatmentCode
1	CCMP332	439	1/13/20	1/21/20	1	Rneasy	25.6	RNase-free water	6.9	8 hr in 0ppt, rep 3	CCMP332	Cyclotella	cryptica	A2	A2	TATAGCCT	AGGCTATA	TCCGGAGA	10.8	322	27-Feb-20	1	25	16,111,104	AJA_KD_51S_KD_25_S1_L004_R1_001.fastq	CCMP332_8hr_0ppt_rep3
2	CCMP332	440	1/13/20	1/21/20	1	Rneasy	11.3	RNase-free water	6.8	1 hr in 0ppt, rep 1	CCMP332	Cyclotella	cryptica	B2	B2	ATAGAGGC	GCCTCTAT	TCCGGAGA	11.4	354	27-Feb-20	1	26	13,643,914	AJA_KD_51S_KD_26_S2_L004_R1_001.fastq	CCMP332_1hr_0ppt_rep1
3	CCMP332	441	1/13/20	1/21/20	1	Rneasy	17.7	RNase-free water	7.8	4 hr in 0ppt, rep 2	CCMP332	Cyclotella	cryptica	C2	D2	GGCTCTGA	TCAGAGCC	TCCGGAGA	9.71	362	27-Feb-20	1	27	17,052,664	AJA_KD_51S_KD_27_S3_L004_R1_001.fastq	CCMP332_4hr_0ppt_rep2
4	CCMP332	442	1/13/20	1/21/20	1	Rneasy	32.7	RNase-free water	6.8	8 hr in 0ppt, rep 2	CCMP332	Cyclotella	cryptica	D2	F2	TAATCTTA	TAAGATTA	TCCGGAGA	9.94	327	27-Feb-20	1	28	16,980,706	AJA_KD_51S_KD_28_S4_L004_R1_001.fastq	CCMP332_8hr_0ppt_rep2
5	CCMP332	443	1/13/20	1/21/20	1	Rneasy	11.1	RNase-free water	6.7	15 min in 0ppt, rep 3	CCMP332	Cyclotella	cryptica	E2	G2	CAGGACGT	ACGTCCTG	TCCGGAGA	12.7	315	27-Feb-20	1	29	14,231,030	AJA_KD_51S_KD_29_S5_L004_R1_001.fastq	CCMP332_15m_0ppt_rep3
6	CCMP332	444	1/13/20	1/21/20	1	Rneasy	19.5	RNase-free water	6.7	15 min in 0ppt, rep 1	CCMP332	Cyclotella	cryptica	F2	H2	GTACTGAC	GTCAGTAC	TCCGGAGA	11	313	27-Feb-20	1	30	16,608,716	AJA_KD_51S_KD_30_S6_L004_R1_001.fastq	CCMP332_15m_0ppt_rep1
8	CCMP332	446	1/13/20	1/21/20	1	Rneasy	13.3	RNase-free water	8.9	4 hr in 0ppt, rep 1	CCMP332	Cyclotella	cryptica	H2	E3	AGGCGAAG	CTTCGCCT	CGCTCATT	11.8	349	27-Feb-20	1	32	15,164,906	AJA_KD_51S_KD_32_S8_L004_R1_001.fastq	CCMP332_4hr_0ppt_rep1
12	CCMP332	450	1/13/20	1/21/20	1	Rneasy	19	RNase-free water	7.7	2 hr in 0ppt, rep 3	CCMP332	Cyclotella	cryptica	E6	G7	CAGGACGT	ACGTCCTG	CTGAAGCT	10.1	311	1-Mar-20	4	36	13,252,496	AJA_KD_51S_KD_36_S12_L004_R1_001.fastq	CCMP332_2hr_0ppt_rep3
19	CCMP332	457	1/13/20	1/22/20	2	Rneasy	171	RNase-free water	7.8	Mock (control) , rep 3	CCMP332	Cyclotella	cryptica	A4	F4	TAATCTTA	TAAGATTA	GAGATTCC	20.3	326	28-Feb-20	2	43	10,264,832	AJA_KD_51S_KD_43_S19_L004_R1_001.fastq	CCMP332_Control_rep3
21	CCMP332	459	1/13/20	1/22/20	2	Rneasy	20.4	RNase-free water	7.8	15 min in 0ppt, rep 2	CCMP332	Cyclotella	cryptica	C4	H4	GTACTGAC	GTCAGTAC	GAGATTCC	13.5	324	28-Feb-20	2	45	2,771,954	AJA_KD_51S_KD_45_S21_L004_R1_001.fastq	CCMP332_15m_0ppt_rep2
22	CCMP332	460	1/13/20	1/22/20	2	Rneasy	25.5	RNase-free water	6.5	30 min in 0ppt, rep 2	CCMP332	Cyclotella	cryptica	D4	A5	TATAGCCT	AGGCTATA	ATTCAGAA	4.3	353	28-Feb-20	2	46	9,951,322	AJA_KD_51S_KD_46_S22_L004_R1_001.fastq	CCMP332_30m_0ppt_rep2
23	CCMP332	461	1/13/20	1/22/20	2	Rneasy	36.5	RNase-free water	6.4	8 hr in 0ppt, rep 1	CCMP332	Cyclotella	cryptica	E4	B5	ATAGAGGC	GCCTCTAT	ATTCAGAA	7.33	322	28-Feb-20	2	47	14,384,120	AJA_KD_51S_KD_47_S23_L004_R1_001.fastq	CCMP332_8hr_0ppt_rep1
24	CCMP332	462	1/13/20	1/22/20	2	Rneasy	30.8	RNase-free water	6.9	2 hr in 0ppt, rep 1	CCMP332	Cyclotella	cryptica	F4	C5	CCTATCCT	AGGATAGG	ATTCAGAA	9.52	331	28-Feb-20	2	48	12,092,722	AJA_KD_51S_KD_48_S24_L004_R1_001.fastq	CCMP332_2hr_0ppt_rep1
27	CCMP332	465	1/13/20	1/22/20	2	Rneasy	11.1	RNase-free water	6.9	1 hr in 0ppt, rep 2	CCMP332	Cyclotella	cryptica	A5	H5	GTACTGAC	GTCAGTAC	ATTCAGAA	12.2	343	29-Feb-20	3	51	13,029,900	AJA_KD_51S_KD_51_S27_L004_R1_001.fastq	CCMP332_1hr_0ppt_rep2
28	CCMP332	466	1/13/20	1/22/20	2	Rneasy	33.2	RNase-free water	6.8	10 hr in 0ppt, rep 2	CCMP332	Cyclotella	cryptica	B5	C6	CCTATCCT	AGGATAGG	GAATTCGT	6.25	321	29-Feb-20	3	52	13,623,854	AJA_KD_51S_KD_52_S28_L004_R1_001.fastq	CCMP332_10hr_0ppt_rep2
29	CCMP332	467	1/13/20	1/22/20	2	Rneasy	14.1	RNase-free water	7	30 min in 0ppt, rep 3	CCMP332	Cyclotella	cryptica	C5	D6	GGCTCTGA	TCAGAGCC	GAATTCGT	16.9	316	29-Feb-20	3	53	13,264,522	AJA_KD_51S_KD_53_S29_L004_R1_001.fastq	CCMP332_30m_0ppt_rep3
32	CCMP332	470	1/13/20	1/22/20	2	Rneasy	6.1	RNase-free water	6.1	30 min in 0ppt, rep 1	CCMP332	Cyclotella	cryptica	G5	H6	GTACTGAC	GTCAGTAC	GAATTCGT	7.39	327	29-Feb-20	3	56	12,294,894	AJA_KD_51S_KD_56_S32_L004_R1_001.fastq	CCMP332_30m_0ppt_rep1
33	CCMP332	471	1/13/20	1/22/20	2	Rneasy	8.6	RNase-free water	8	2 hr in 0ppt, rep 2	CCMP332	Cyclotella	cryptica	H5	A7	TATAGCCT	AGGCTATA	CTGAAGCT	10	322	29-Feb-20	3	57	13,975,638	AJA_KD_51S_KD_57_S33_L004_R1_001.fastq	CCMP332_2hr_0ppt_rep2
36	CCMP332	474	1/13/20	1/22/20	2	Rneasy	40	RNase-free water	6.9	4 hr in 0ppt, rep 3	CCMP332	Cyclotella	cryptica	C6	D7	GGCTCTGA	TCAGAGCC	CTGAAGCT	4.65	309	29-Feb-20	3	60	23,780,058	AJA_KD_51S_KD_60_S36_L004_R1_001.fastq	CCMP332_4hr_0ppt_rep3
38	CCMP332	476	1/13/20	1/24/20	3	Rneasy	42.4	RNase-free water	8.6	1 hr in 0ppt, rep 3	CCMP332	Cyclotella	cryptica	G6	A8	TATAGCCT	AGGCTATA	TAATGCGC	5.91	378	1-Mar-20	4	62	2,835,874	AJA_KD_51S_KD_62_S38_L004_R1_001.fastq	CCMP332_1hr_0ppt_rep3
39	CCMP332	477	1/13/20	1/24/20	3	Rneasy	139	RNase-free water	7.5	0 min in 0ppt, rep 2	CCMP332	Cyclotella	cryptica	H6	B8	ATAGAGGC	GCCTCTAT	TAATGCGC	13.1	314	1-Mar-20	4	63	12,683,766	AJA_KD_51S_KD_63_S39_L004_R1_001.fastq	CCMP332_0m_0ppt_rep2
41	CCMP332	479	1/13/20	1/24/20	3	Rneasy	89.2	RNase-free water	8.7	Mock (control), rep 2	CCMP332	Cyclotella	cryptica	B7	E8	AGGCGAAG	CTTCGCCT	TAATGCGC	23.2	325	1-Mar-20	4	65	17,987,670	AJA_KD_51S_KD_65_S41_L004_R1_001.fastq	CCMP332_Control_rep2
44	CCMP332	482	1/13/20	1/24/20	3	Rneasy	134	RNase-free water	7	0 min in 0ppt, rep 3	CCMP332	Cyclotella	cryptica	E7	H8	GTACTGAC	GTCAGTAC	TAATGCGC	25.4	352	1-Mar-20	4	68	22,693,232	AJA_KD_51S_KD_68_S44_L004_R1_001.fastq	CCMP332_0m_0ppt_rep3
45	CCMP332	483	1/13/20	1/24/20	3	Rneasy	155	RNase-free water	7	Mock (control), rep 1	CCMP332	Cyclotella	cryptica	F7	A9	TATAGCCT	AGGCTATA	CGGCTATG	12.5	323	1-Mar-20	4	69	10,655,520	AJA_KD_51S_KD_69_S45_L004_R1_001.fastq	CCMP332_Control_rep1
47	CCMP332	485	1/13/20	1/24/20	3	Rneasy	22.2	RNase-free water	8.2	10 hr in 0ppt, rep 1	CCMP332	Cyclotella	cryptica	H7	C9	CCTATCCT	AGGATAGG	CGGCTATG	11.4	324	1-Mar-20	4	71	16,991,950	AJA_KD_51S_KD_71_S47_L004_R1_001.fastq	CCMP332_10hr_0ppt_rep1
48	CCMP332	486	1/13/20	1/24/20	3	Rneasy	23.6	RNase-free water	7.9	10 hr in 0ppt, rep 3	CCMP332	Cyclotella	cryptica	G1	G1	CAGGACGT	ACGTCCTG	ATTACTCG	8.75	321	27-Feb-20	1	72	13,185,616	AJA_KD_51S_KD_72_S48_L004_R1_001.fastq	CCMP332_10hr_0ppt_rep3
49	CCMP332	487	1/13/20	1/24/20	3	Rneasy	133	RNase-free water	7.4	0 min in 0ppt, rep 1	CCMP332	Cyclotella	cryptica	E1	C6	CCTATCCT	AGGATAGG	GAATTCGT	12.7	328	27-Feb-20	1	73	21,595,668	AJA_KD_51S_KD_73_S49_L004_R1_001.fastq	CCMP332_0m_0ppt_rep1
