## Supplementary material for "The dynamic response to hypoosmotic stress reveals distinct stages of freshwater acclimation by a euryhaline diatom": Table S4

Replicate	Treatment	0 min	15 min	30 min	1 h	2 h	4 h	8 h	10 h	12 h	24 h	7 days
1	ASW 0	6202.37	4868.47	5034.08	5713.22	5478.79	5034.48	6109.49	6385.37	5483.54	6419.91	13943.29
2	ASW 0	5495.82	4419.05	4686.48	4752.84	5106.6	4505.03	4126.45	4638.88	6957.63	7148.59	12823.62
3	ASW 0	6549.31	4878.72	5000.91	5113.42	4573.45	5342.35	6848.16	6889.96	7120.74	6833.46	13424.93
1	ASW 24	5977.71	5191.38	5779.49	6585.35	6367.15	7044.49	8181.93	7211.6	7444.8	9288	33617.67
2	ASW 24	6270.22	6006.13	5802.72	6002.48	6710.75	6327.68	7154.93	6934.97	8302.71	10101.65	25210.11
3	ASW 24	5791.02	5611.94	5311.64	6507.03	6209.02	6496.07	6239.24	6860.52	8317.01	8675.35	31212.9
