## Supplementary material for "The dynamic response to hypoosmotic stress reveals distinct stages of freshwater acclimation by a euryhaline diatom": Table S5

### Sheet: BP_down_1h_LFC0.585
GO.ID	Term	Genome Number	Gene List Number	Gene List Expected	Corrected P-value
GO:0033036	macromolecule localization	121	9	3.33	0.0054
GO:0009966	regulation of signal transduction	14	3	0.39	0.0059
GO:0071702	organic substance transport	148	10	4.07	0.0067
GO:0006904	vesicle docking involved in exocytosis	5	2	0.14	0.0071
GO:0006412	translation	178	11	4.9	0.0088
GO:0010876	lipid localization	7	2	0.19	0.0144
GO:0006888	endoplasmic reticulum to Golgi vesicle-m...	7	2	0.19	0.0144
GO:0015031	protein transport	102	7	2.81	0.0209
GO:0045184	establishment of protein localization	103	7	2.83	0.022
GO:0043603	cellular amide metabolic process	203	14	5.58	0.0247
GO:0008104	protein localization	106	7	2.92	0.0253
GO:0006848	pyruvate transport	1	1	0.03	0.0275
GO:0019682	glyceraldehyde-3-phosphate metabolic pro...	1	1	0.03	0.0275
GO:0019288	isopentenyl diphosphate biosynthetic pro...	1	1	0.03	0.0275
GO:0046490	isopentenyl diphosphate metabolic proces...	1	1	0.03	0.0275
GO:0000338	protein deneddylation	1	1	0.03	0.0275
GO:1901475	pyruvate transmembrane transport	1	1	0.03	0.0275
GO:0000289	nuclear-transcribed mRNA poly(A) tail sh...	1	1	0.03	0.0275
GO:0090114	COPII-coated vesicle budding	1	1	0.03	0.0275
GO:0019627	urea metabolic process	1	1	0.03	0.0275
GO:0050992	dimethylallyl diphosphate biosynthetic p...	1	1	0.03	0.0275
GO:0050993	dimethylallyl diphosphate metabolic proc...	1	1	0.03	0.0275
GO:0001731	formation of translation preinitiation c...	1	1	0.03	0.0275
GO:0043419	urea catabolic process	1	1	0.03	0.0275
GO:0016050	vesicle organization	1	1	0.03	0.0275
GO:0019915	lipid storage	1	1	0.03	0.0275
GO:0002183	cytoplasmic translational initiation	1	1	0.03	0.0275
GO:0048033	heme O metabolic process	1	1	0.03	0.0275
GO:0048034	heme O biosynthetic process	1	1	0.03	0.0275
GO:0006892	post-Golgi vesicle-mediated transport	1	1	0.03	0.0275
GO:0006893	Golgi to plasma membrane transport	1	1	0.03	0.0275
GO:0009240	isopentenyl diphosphate biosynthetic pro...	1	1	0.03	0.0275
GO:0006850	mitochondrial pyruvate transmembrane tra...	1	1	0.03	0.0275
GO:0070940	dephosphorylation of RNA polymerase II C...	1	1	0.03	0.0275
GO:0006825	copper ion transport	1	1	0.03	0.0275
GO:0006900	vesicle budding from membrane	1	1	0.03	0.0275
GO:0048193	Golgi vesicle transport	25	3	0.69	0.0299
GO:0071705	nitrogen compound transport	137	8	3.77	0.0331
GO:0006470	protein dephosphorylation	30	3	0.83	0.0479
GO:0061024	membrane organization	13	2	0.36	0.0479
GO:0006783	heme biosynthetic process	2	1	0.06	0.0543
GO:0043605	cellular amide catabolic process	2	1	0.06	0.0543
GO:0019673	GDP-mannose metabolic process	2	1	0.06	0.0543
GO:0009298	GDP-mannose biosynthetic process	2	1	0.06	0.0543
GO:1903432	regulation of TORC1 signaling	2	1	0.06	0.0543
GO:0120009	intermembrane lipid transfer	2	1	0.06	0.0543
GO:1904263	positive regulation of TORC1 signaling	2	1	0.06	0.0543
GO:0098876	vesicle-mediated transport to the plasma...	2	1	0.06	0.0543
GO:0038202	TORC1 signaling	2	1	0.06	0.0543
GO:0009225	nucleotide-sugar metabolic process	2	1	0.06	0.0543

### Sheet: CC_down_1h_LFC0.585
GO.ID	Term	Genome Number	Gene List Number	Gene List Expected	Corrected P-value
GO:0030127	COPII vesicle coat	3	2	0.09	0.0025
GO:0005840	ribosome	93	8	2.71	0.0047
GO:0008180	COP9 signalosome	5	2	0.15	0.0079
GO:0005938	cell cortex	9	2	0.26	0.0264
GO:0000145	exocyst	9	2	0.26	0.0264
GO:0034066	Ric1-Rgp1 guanyl-nucleotide exchange fac...	1	1	0.03	0.0292
GO:0090730	Las1 complex	1	1	0.03	0.0292
GO:0031251	PAN complex	1	1	0.03	0.0292
GO:0043231	intracellular membrane-bounded organelle	511	24	14.92	0.0372
GO:0043227	membrane-bounded organelle	520	24	15.18	0.0443
GO:0005634	nucleus	351	17	10.25	0.0511
GO:0005956	protein kinase CK2 complex	2	1	0.06	0.0575
GO:1902555	endoribonuclease complex	2	1	0.06	0.0575
GO:0032045	guanyl-nucleotide exchange factor comple...	2	1	0.06	0.0575
GO:0008278	cohesin complex	2	1	0.06	0.0575
GO:0005615	extracellular space	3	1	0.09	0.0851
GO:0033180	proton-transporting V-type ATPase, V1 do...	3	1	0.09	0.0851
GO:0005787	signal peptidase complex	3	1	0.09	0.0851
GO:0031970	organelle envelope lumen	4	1	0.12	0.1118
GO:1905354	exoribonuclease complex	4	1	0.12	0.1118
GO:0005758	mitochondrial intermembrane space	4	1	0.12	0.1118
GO:0048188	Set1C/COMPASS complex	4	1	0.12	0.1118
GO:0099023	vesicle tethering complex	20	2	0.58	0.1138
GO:0005622	intracellular anatomical structure	1157	42	33.77	0.1297
GO:0035097	histone methyltransferase complex	5	1	0.15	0.1378
GO:0005737	cytoplasm	309	14	9.02	0.142
GO:1902911	protein kinase complex	6	1	0.18	0.163
GO:0042555	MCM complex	7	1	0.2	0.1875
GO:0034708	methyltransferase complex	7	1	0.2	0.1875
GO:0005740	mitochondrial envelope	29	2	0.85	0.2066
GO:0044391	ribosomal subunit	8	1	0.23	0.2113
GO:0033178	proton-transporting two-sector ATPase co...	8	1	0.23	0.2113
GO:0015934	large ribosomal subunit	8	1	0.23	0.2113
GO:0030014	CCR4-NOT complex	8	1	0.23	0.2113
GO:0005829	cytosol	9	1	0.26	0.2345
GO:0030532	small nuclear ribonucleoprotein complex	10	1	0.29	0.2569
GO:0120114	Sm-like protein family complex	10	1	0.29	0.2569
GO:0000793	condensed chromosome	12	1	0.35	0.2999
GO:0140534	endoplasmic reticulum protein-containing...	12	1	0.35	0.2999
GO:0005794	Golgi apparatus	39	2	1.14	0.3161
GO:0033176	proton-transporting V-type ATPase comple...	13	1	0.38	0.3204
GO:0031975	envelope	41	2	1.2	0.3379
GO:0031967	organelle envelope	41	2	1.2	0.3379
GO:1905368	peptidase complex	42	2	1.23	0.3487
GO:0000139	Golgi membrane	15	1	0.44	0.3598
GO:0140535	intracellular protein-containing complex	105	4	3.06	0.3677
GO:0005739	mitochondrion	48	2	1.4	0.4122
GO:0043229	intracellular organelle	961	34	28.05	0.436
GO:0043226	organelle	966	34	28.2	0.4506
GO:0005839	proteasome core complex	22	1	0.64	0.4807

### Sheet: MF_down_1h_LFC0.585
GO.ID	Term	Genome Number	Gene List Number	Gene List Expected	Corrected P-value
GO:0016151	nickel cation binding	4	3	0.11	8e-05
GO:0036402	proteasome-activating activity	2	2	0.06	0.00075
GO:0003735	structural constituent of ribosome	98	9	2.7	0.00139
GO:0140104	molecular carrier activity	10	3	0.28	0.00213
GO:0046872	metal ion binding	397	23	10.94	0.00407
GO:0004784	superoxide dismutase activity	5	2	0.14	0.00714
GO:0046914	transition metal ion binding	250	16	6.89	0.01489
GO:0030234	enzyme regulator activity	35	4	0.96	0.01492
GO:0005507	copper ion binding	9	2	0.25	0.02391
GO:0043167	ion binding	1248	53	34.39	0.02735
GO:0008270	zinc ion binding	131	8	3.61	0.02744
GO:0098772	molecular function regulator activity	42	4	1.16	0.02753
GO:0009039	urease activity	1	1	0.03	0.02756
GO:0004311	farnesyltranstransferase activity	1	1	0.03	0.02756
GO:0016530	metallochaperone activity	1	1	0.03	0.02756
GO:0016531	copper chaperone activity	1	1	0.03	0.02756
GO:0051745	4-hydroxy-3-methylbut-2-en-1-yl diphosph...	1	1	0.03	0.02756
GO:0004476	mannose-6-phosphate isomerase activity	1	1	0.03	0.02756
GO:0016726	oxidoreductase activity, acting on CH or...	1	1	0.03	0.02756
GO:0008495	protoheme IX farnesyltransferase activit...	1	1	0.03	0.02756
GO:0035299	inositol pentakisphosphate 2-kinase acti...	1	1	0.03	0.02756
GO:0008420	RNA polymerase II CTD heptapeptide repea...	1	1	0.03	0.02756
GO:0035639	purine ribonucleoside triphosphate bindi...	753	29	20.75	0.03516
GO:0032555	purine ribonucleotide binding	759	29	20.92	0.03852
GO:0017076	purine nucleotide binding	764	29	21.05	0.04151
GO:0005096	GTPase activator activity	12	2	0.33	0.04154
GO:0097367	carbohydrate derivative binding	830	31	22.87	0.0427
GO:0005524	ATP binding	644	25	17.75	0.0459
GO:0032553	ribonucleotide binding	773	29	21.3	0.04733
GO:0032559	adenyl ribonucleotide binding	650	25	17.91	0.05038
GO:0030554	adenyl nucleotide binding	653	25	18	0.05273
GO:0031419	cobalamin binding	2	1	0.06	0.05436
GO:0004864	protein phosphatase inhibitor activity	2	1	0.06	0.05436
GO:0004489	methylenetetrahydrofolate reductase (NAD...	2	1	0.06	0.05436
GO:0004857	enzyme inhibitor activity	2	1	0.06	0.05436
GO:0015095	magnesium ion transmembrane transporter ...	2	1	0.06	0.05436
GO:0019212	phosphatase inhibitor activity	2	1	0.06	0.05436
GO:0005049	nuclear export signal receptor activity	2	1	0.06	0.05436
GO:0120013	lipid transfer activity	2	1	0.06	0.05436
GO:0030695	GTPase regulator activity	14	2	0.39	0.05526
GO:0060589	nucleoside-triphosphatase regulator acti...	14	2	0.39	0.05526
GO:0043168	anion binding	936	33	25.79	0.07265
GO:0003896	DNA primase activity	3	1	0.08	0.08043
GO:0042132	fructose 1,6-bisphosphate 1-phosphatase ...	3	1	0.08	0.08043
GO:0003917	DNA topoisomerase type I (single strand ...	3	1	0.08	0.08043
GO:0050308	sugar-phosphatase activity	3	1	0.08	0.08043
GO:0019888	protein phosphatase regulator activity	3	1	0.08	0.08043
GO:0019203	carbohydrate phosphatase activity	3	1	0.08	0.08043
GO:0061578	Lys63-specific deubiquitinase activity	3	1	0.08	0.08043
GO:0016661	oxidoreductase activity, acting on other...	3	1	0.08	0.08043

### Sheet: BP_up_1h_LFC0.585
GO.ID	Term	Genome Number	Gene List Number	Gene List Expected	Corrected P-value
GO:0006470	protein dephosphorylation	30	5	1.26	0.0075
GO:0008299	isoprenoid biosynthetic process	11	3	0.46	0.0094
GO:0006721	terpenoid metabolic process	5	2	0.21	0.0162
GO:0016114	terpenoid biosynthetic process	5	2	0.21	0.0162
GO:0008295	spermidine biosynthetic process	6	2	0.25	0.0237
GO:0008216	spermidine metabolic process	6	2	0.25	0.0237
GO:0006813	potassium ion transport	29	4	1.22	0.0317
GO:0009190	cyclic nucleotide biosynthetic process	31	4	1.31	0.0393
GO:0009187	cyclic nucleotide metabolic process	31	4	1.31	0.0393
GO:0016559	peroxisome fission	1	1	0.04	0.0422
GO:0018212	peptidyl-tyrosine modification	1	1	0.04	0.0422
GO:0051923	sulfation	1	1	0.04	0.0422
GO:0006477	protein sulfation	1	1	0.04	0.0422
GO:0006478	peptidyl-tyrosine sulfation	1	1	0.04	0.0422
GO:0015694	mercury ion transport	1	1	0.04	0.0422
GO:0050787	detoxification of mercury ion	1	1	0.04	0.0422
GO:0061687	detoxification of inorganic compound	1	1	0.04	0.0422
GO:0006108	malate metabolic process	1	1	0.04	0.0422
GO:0009083	branched-chain amino acid catabolic proc...	1	1	0.04	0.0422
GO:0046689	response to mercury ion	1	1	0.04	0.0422
GO:0090480	purine nucleotide-sugar transmembrane tr...	1	1	0.04	0.0422
GO:0036085	GDP-fucose import into Golgi lumen	1	1	0.04	0.0422
GO:0015783	GDP-fucose transmembrane transport	1	1	0.04	0.0422
GO:0042401	cellular biogenic amine biosynthetic pro...	9	2	0.38	0.0523
GO:0006595	polyamine metabolic process	9	2	0.38	0.0523
GO:0006596	polyamine biosynthetic process	9	2	0.38	0.0523
GO:0009309	amine biosynthetic process	9	2	0.38	0.0523
GO:0007155	cell adhesion	10	2	0.42	0.0636
GO:0006790	sulfur compound metabolic process	37	4	1.56	0.0681
GO:0006508	proteolysis	297	18	12.52	0.071
GO:0006468	protein phosphorylation	198	13	8.35	0.0713
GO:0045454	cell redox homeostasis	70	6	2.95	0.0726
GO:0009636	response to toxic substance	2	1	0.08	0.0825
GO:0007030	Golgi organization	2	1	0.08	0.0825
GO:0071897	DNA biosynthetic process	2	1	0.08	0.0825
GO:0009233	menaquinone metabolic process	2	1	0.08	0.0825
GO:0009234	menaquinone biosynthetic process	2	1	0.08	0.0825
GO:0006435	threonyl-tRNA aminoacylation	2	1	0.08	0.0825
GO:0098754	detoxification	2	1	0.08	0.0825
GO:0019985	translesion synthesis	2	1	0.08	0.0825
GO:0000731	DNA synthesis involved in DNA repair	2	1	0.08	0.0825
GO:0019725	cellular homeostasis	76	6	3.2	0.099
GO:0030001	metal ion transport	59	5	2.49	0.1009
GO:0006812	cation transport	97	7	4.09	0.1125
GO:0042592	homeostatic process	79	6	3.33	0.1138
GO:0044106	cellular amine metabolic process	14	2	0.59	0.1153
GO:0006576	cellular biogenic amine metabolic proces...	14	2	0.59	0.1153
GO:0009308	amine metabolic process	14	2	0.59	0.1153
GO:0006433	prolyl-tRNA aminoacylation	3	1	0.13	0.1212
GO:0006301	postreplication repair	3	1	0.13	0.1212

### Sheet: CC_up_1h_LFC0.585
GO.ID	Term	Genome Number	Gene List Number	Gene List Expected	Corrected P-value
GO:0016021	integral component of membrane	471	30	14.46	9.5e-06
GO:0016020	membrane	838	46	25.73	0.00079
GO:0008540	proteasome regulatory particle, base sub...	1	1	0.03	0.0307
GO:0016035	zeta DNA polymerase complex	2	1	0.06	0.06047
GO:0030015	CCR4-NOT core complex	3	1	0.09	0.08934
GO:0005838	proteasome regulatory particle	3	1	0.09	0.08934
GO:0048500	signal recognition particle	4	1	0.12	0.11734
GO:0031231	intrinsic component of peroxisomal membr...	4	1	0.12	0.11734
GO:0022624	proteasome accessory complex	4	1	0.12	0.11734
GO:0005779	integral component of peroxisomal membra...	4	1	0.12	0.11734
GO:0042575	DNA polymerase complex	5	1	0.15	0.14449
GO:0031903	microbody membrane	6	1	0.18	0.17082
GO:0005778	peroxisomal membrane	6	1	0.18	0.17082
GO:0030131	clathrin adaptor complex	7	1	0.21	0.19636
GO:0009536	plastid	7	1	0.21	0.19636
GO:0009507	chloroplast	7	1	0.21	0.19636
GO:0031226	intrinsic component of plasma membrane	51	3	1.57	0.20445
GO:0005887	integral component of plasma membrane	51	3	1.57	0.20445
GO:0030014	CCR4-NOT complex	8	1	0.25	0.22112
GO:0033179	proton-transporting V-type ATPase, V0 do...	9	1	0.28	0.24512
GO:0005777	peroxisome	9	1	0.28	0.24512
GO:0030119	AP-type membrane coat adaptor complex	9	1	0.28	0.24512
GO:0042579	microbody	9	1	0.28	0.24512
GO:0030118	clathrin coat	10	1	0.31	0.2684
GO:0005886	plasma membrane	59	3	1.81	0.27065
GO:0005635	nuclear envelope	11	1	0.34	0.29098
GO:0005643	nuclear pore	11	1	0.34	0.29098
GO:0009521	photosystem	12	1	0.37	0.31286
GO:0009523	photosystem II	12	1	0.37	0.31286
GO:0009654	photosystem II oxygen evolving complex	12	1	0.37	0.31286
GO:0033176	proton-transporting V-type ATPase comple...	13	1	0.4	0.33409
GO:0033177	proton-transporting two-sector ATPase co...	13	1	0.4	0.33409
GO:0071944	cell periphery	68	3	2.09	0.34761
GO:0009579	thylakoid	15	1	0.46	0.37462
GO:0042651	thylakoid membrane	15	1	0.46	0.37462
GO:0034357	photosynthetic membrane	15	1	0.46	0.37462
GO:0031300	intrinsic component of organelle membran...	22	1	0.68	0.49827
GO:0031301	integral component of organelle membrane	22	1	0.68	0.49827
GO:0016469	proton-transporting two-sector ATPase co...	22	1	0.68	0.49827
GO:1990204	oxidoreductase complex	25	1	0.77	0.54358
GO:0048475	coated membrane	27	1	0.83	0.57153
GO:0030117	membrane coat	27	1	0.83	0.57153
GO:0061695	transferase complex, transferring phosph...	28	1	0.86	0.58486
GO:0000502	proteasome complex	28	1	0.86	0.58486
GO:0098796	membrane protein complex	104	3	3.19	0.62912
GO:0140535	intracellular protein-containing complex	105	3	3.22	0.63572
GO:1905369	endopeptidase complex	34	1	1.04	0.65671
GO:0005794	Golgi apparatus	39	1	1.2	0.70713
GO:0110165	cellular anatomical entity	1907	60	58.54	0.71906
GO:0031975	envelope	41	1	1.26	0.72519

### Sheet: MF_up_1h_LFC0.585
GO.ID	Term	Genome Number	Gene List Number	Gene List Expected	Corrected P-value
GO:0016702	oxidoreductase activity, acting on singl...	11	4	0.42	0.00056
GO:0008233	peptidase activity	269	21	10.32	0.00135
GO:0016849	phosphorus-oxygen lyase activity	34	6	1.3	0.00161
GO:0005242	inward rectifier potassium channel activ...	7	3	0.27	0.00173
GO:0004722	protein serine/threonine phosphatase act...	21	4	0.81	0.00752
GO:0022804	active transmembrane transporter activit...	87	8	3.34	0.01774
GO:0016887	ATP hydrolysis activity	88	8	3.37	0.01889
GO:0060089	molecular transducer activity	6	2	0.23	0.01982
GO:0004014	adenosylmethionine decarboxylase activit...	6	2	0.23	0.01982
GO:0038023	signaling receptor activity	6	2	0.23	0.01982
GO:0004888	transmembrane signaling receptor activit...	6	2	0.23	0.01982
GO:0016831	carboxy-lyase activity	29	4	1.11	0.02351
GO:0035091	phosphatidylinositol binding	7	2	0.27	0.02706
GO:0004177	aminopeptidase activity	7	2	0.27	0.02706
GO:0003824	catalytic activity	2813	131	107.88	0.03039
GO:0042626	ATPase-coupled transmembrane transporter...	32	4	1.23	0.03258
GO:0004175	endopeptidase activity	173	12	6.63	0.03296
GO:0045300	acyl-[acyl-carrier-protein] desaturase a...	1	1	0.04	0.03835
GO:0036080	purine nucleotide-sugar transmembrane tr...	1	1	0.04	0.03835
GO:0016714	oxidoreductase activity, acting on paire...	1	1	0.04	0.03835
GO:0010242	oxygen evolving activity	1	1	0.04	0.03835
GO:0003863	3-methyl-2-oxobutanoate dehydrogenase (2...	1	1	0.04	0.03835
GO:0033897	ribonuclease T2 activity	1	1	0.04	0.03835
GO:0004376	glycolipid mannosyltransferase activity	1	1	0.04	0.03835
GO:0005230	extracellular ligand-gated ion channel a...	1	1	0.04	0.03835
GO:0004378	GDP-Man:Man1GlcNAc2-PP-Dol alpha-1,3-man...	1	1	0.04	0.03835
GO:0070204	2-succinyl-5-enolpyruvyl-6-hydroxy-3-cyc...	1	1	0.04	0.03835
GO:0008476	protein-tyrosine sulfotransferase activi...	1	1	0.04	0.03835
GO:0015097	mercury ion transmembrane transporter ac...	1	1	0.04	0.03835
GO:0003952	NAD+ synthase (glutamine-hydrolyzing) ac...	1	1	0.04	0.03835
GO:0052592	oxidoreductase activity, acting on CH or...	1	1	0.04	0.03835
GO:0046429	4-hydroxy-3-methylbut-2-en-1-yl diphosph...	1	1	0.04	0.03835
GO:0005457	GDP-fucose transmembrane transporter act...	1	1	0.04	0.03835
GO:0017111	nucleoside-triphosphatase activity	161	11	6.17	0.04415
GO:0004672	protein kinase activity	203	13	7.79	0.04701
GO:0016830	carbon-carbon lyase activity	36	4	1.38	0.04745
GO:0004222	metalloendopeptidase activity	36	4	1.38	0.04745
GO:0016782	transferase activity, transferring sulph...	88	7	3.37	0.05094
GO:0016491	oxidoreductase activity	515	30	19.75	0.05874
GO:0015399	primary active transmembrane transporter...	39	4	1.5	0.06069
GO:0016462	pyrophosphatase activity	171	11	6.56	0.06301
GO:0005543	phospholipid binding	11	2	0.42	0.0641
GO:0140096	catalytic activity, acting on a protein	715	46	27.42	0.07379
GO:0022834	ligand-gated channel activity	9	4	0.35	0.07422
GO:0015276	ligand-gated ion channel activity	9	4	0.35	0.07422
GO:0015298	solute:cation antiporter activity	12	2	0.46	0.07502
GO:0015299	solute:proton antiporter activity	12	2	0.46	0.07502
GO:0004731	purine-nucleoside phosphorylase activity	2	1	0.08	0.07524
GO:0008685	2-C-methyl-D-erythritol 2,4-cyclodiphosp...	2	1	0.08	0.07524
GO:0016717	oxidoreductase activity, acting on paire...	2	1	0.08	0.07524
