## Supplementary material for "The dynamic response to hypoosmotic stress reveals distinct stages of freshwater acclimation by a euryhaline diatom": Table S8

### Sheet: BP_down_LT
GO.ID	Term	Genome Number	Gene List Number	Gene List Expected	Corrected P-value
GO:0006106	fumarate metabolic process	3	2	0.1	0.0034
GO:0000160	phosphorelay signal transduction system	10	3	0.34	0.004
GO:0009416	response to light stimulus	5	2	0.17	0.0109
GO:0009628	response to abiotic stimulus	6	2	0.21	0.0161
GO:0016482	cytosolic transport	6	2	0.21	0.0161
GO:0019748	secondary metabolic process	6	2	0.21	0.0161
GO:0044550	secondary metabolite biosynthetic proces...	6	2	0.21	0.0161
GO:0009314	response to radiation	6	2	0.21	0.0161
GO:0042147	retrograde transport, endosome to Golgi	6	2	0.21	0.0161
GO:0051129	negative regulation of cellular componen...	8	2	0.28	0.0286
GO:0010639	negative regulation of organelle organiz...	8	2	0.28	0.0286
GO:1902979	mitotic DNA replication termination	1	1	0.03	0.0344
GO:0051606	detection of stimulus	1	1	0.03	0.0344
GO:0033539	fatty acid beta-oxidation using acyl-CoA...	1	1	0.03	0.0344
GO:0090480	purine nucleotide-sugar transmembrane tr...	1	1	0.03	0.0344
GO:1990748	cellular detoxification	1	1	0.03	0.0344
GO:0033067	macrolide metabolic process	1	1	0.03	0.0344
GO:0033068	macrolide biosynthetic process	1	1	0.03	0.0344
GO:1902294	cell cycle DNA replication termination	1	1	0.03	0.0344
GO:0006384	transcription initiation from RNA polyme...	1	1	0.03	0.0344
GO:0030638	polyketide metabolic process	1	1	0.03	0.0344
GO:0030639	polyketide biosynthetic process	1	1	0.03	0.0344
GO:0019344	cysteine biosynthetic process	1	1	0.03	0.0344
GO:0033260	nuclear DNA replication	1	1	0.03	0.0344
GO:0009237	siderophore metabolic process	1	1	0.03	0.0344
GO:0009238	enterobactin metabolic process	1	1	0.03	0.0344
GO:0009239	enterobactin biosynthetic process	1	1	0.03	0.0344
GO:0019540	catechol-containing siderophore biosynth...	1	1	0.03	0.0344
GO:0010506	regulation of autophagy	1	1	0.03	0.0344
GO:0046185	aldehyde catabolic process	1	1	0.03	0.0344
GO:0046189	phenol-containing compound biosynthetic ...	1	1	0.03	0.0344
GO:0006541	glutamine metabolic process	1	1	0.03	0.0344
GO:0006542	glutamine biosynthetic process	1	1	0.03	0.0344
GO:0097237	cellular response to toxic substance	1	1	0.03	0.0344
GO:0070887	cellular response to chemical stimulus	1	1	0.03	0.0344
GO:0006535	cysteine biosynthetic process from serin...	1	1	0.03	0.0344
GO:0015783	GDP-fucose transmembrane transport	1	1	0.03	0.0344
GO:0019290	siderophore biosynthetic process	1	1	0.03	0.0344
GO:0110095	cellular detoxification of aldehyde	1	1	0.03	0.0344
GO:0110096	cellular response to aldehyde	1	1	0.03	0.0344
GO:0018958	phenol-containing compound metabolic pro...	1	1	0.03	0.0344
GO:0036085	GDP-fucose import into Golgi lumen	1	1	0.03	0.0344
GO:1901334	lactone metabolic process	1	1	0.03	0.0344
GO:1901336	lactone biosynthetic process	1	1	0.03	0.0344
GO:0009581	detection of external stimulus	1	1	0.03	0.0344
GO:0009582	detection of abiotic stimulus	1	1	0.03	0.0344
GO:0009583	detection of light stimulus	1	1	0.03	0.0344
GO:0009584	detection of visible light	1	1	0.03	0.0344
GO:0006013	mannose metabolic process	1	1	0.03	0.0344
GO:0009712	catechol-containing compound metabolic p...	1	1	0.03	0.0344

### Sheet: CC_down_LT
GO.ID	Term	Genome Number	Gene List Number	Gene List Expected	Corrected P-value
GO:0005956	protein kinase CK2 complex	2	2	0.07	0.0012
GO:0045239	tricarboxylic acid cycle enzyme complex	2	2	0.07	0.0012
GO:0030131	clathrin adaptor complex	7	2	0.24	0.0223
GO:0005882	intermediate filament	1	1	0.03	0.0347
GO:0035658	Mon1-Ccz1 complex	1	1	0.03	0.0347
GO:0045111	intermediate filament cytoskeleton	1	1	0.03	0.0347
GO:0005751	mitochondrial respiratory chain complex ...	1	1	0.03	0.0347
GO:0045277	respiratory chain complex IV	1	1	0.03	0.0347
GO:0045095	keratin filament	1	1	0.03	0.0347
GO:0009366	enterobactin synthetase complex	1	1	0.03	0.0347
GO:0009349	riboflavin synthase complex	1	1	0.03	0.0347
GO:0030119	AP-type membrane coat adaptor complex	9	2	0.31	0.0365
GO:0030118	clathrin coat	10	2	0.35	0.0447
GO:0031228	intrinsic component of Golgi membrane	2	1	0.07	0.0683
GO:0030173	integral component of Golgi membrane	2	1	0.07	0.0683
GO:0070069	cytochrome complex	3	1	0.1	0.1007
GO:0008290	F-actin capping protein complex	3	1	0.1	0.1007
GO:0000938	GARP complex	3	1	0.1	0.1007
GO:0008076	voltage-gated potassium channel complex	4	1	0.14	0.1319
GO:0034702	ion channel complex	4	1	0.14	0.1319
GO:0034703	cation channel complex	4	1	0.14	0.1319
GO:0034705	potassium channel complex	4	1	0.14	0.1319
GO:0005770	late endosome	4	1	0.14	0.1319
GO:0005794	Golgi apparatus	39	3	1.35	0.1512
GO:0099512	supramolecular fiber	5	1	0.17	0.1621
GO:0099513	polymeric cytoskeletal fiber	5	1	0.17	0.1621
GO:0005666	RNA polymerase III complex	5	1	0.17	0.1621
GO:0005746	mitochondrial respirasome	5	1	0.17	0.1621
GO:0070469	respirasome	5	1	0.17	0.1621
GO:0099081	supramolecular polymer	5	1	0.17	0.1621
GO:0098803	respiratory chain complex	5	1	0.17	0.1621
GO:0005839	proteasome core complex	22	2	0.76	0.1762
GO:0071203	WASH complex	7	1	0.24	0.2195
GO:0048475	coated membrane	27	2	0.94	0.2406
GO:0030117	membrane coat	27	2	0.94	0.2406
GO:0099080	supramolecular complex	8	1	0.28	0.2467
GO:0097708	intracellular vesicle	28	2	0.97	0.2537
GO:0031982	vesicle	28	2	0.97	0.2537
GO:0000502	proteasome complex	28	2	0.97	0.2537
GO:0031410	cytoplasmic vesicle	28	2	0.97	0.2537
GO:0042995	cell projection	9	1	0.31	0.2729
GO:0120025	plasma membrane bounded cell projection	9	1	0.31	0.2729
GO:0005929	cilium	9	1	0.31	0.2729
GO:0005768	endosome	10	1	0.35	0.2983
GO:1902495	transmembrane transporter complex	10	1	0.35	0.2983
GO:0098797	plasma membrane protein complex	11	1	0.38	0.3228
GO:1905369	endopeptidase complex	34	2	1.18	0.332
GO:1990351	transporter complex	12	1	0.42	0.3464
GO:0005856	cytoskeleton	37	2	1.28	0.3704
GO:0005730	nucleolus	14	1	0.49	0.3913

### Sheet: MF_down_LT
GO.ID	Term	Genome Number	Gene List Number	Gene List Expected	Corrected P-value
GO:0000155	phosphorelay sensor kinase activity	2	2	0.07	0.0011
GO:0004333	fumarate hydratase activity	2	2	0.07	0.0011
GO:0004559	alpha-mannosidase activity	5	2	0.16	0.01
GO:0019207	kinase regulator activity	6	2	0.2	0.0147
GO:0005516	calmodulin binding	6	2	0.2	0.0147
GO:0004683	calmodulin-dependent protein kinase acti...	6	2	0.2	0.0147
GO:0019887	protein kinase regulator activity	6	2	0.2	0.0147
GO:0016772	transferase activity, transferring phosp...	374	22	12.25	0.0164
GO:0016971	flavin-linked sulfhydryl oxidase activit...	7	2	0.23	0.0201
GO:0016972	thiol oxidase activity	7	2	0.23	0.0201
GO:0016670	oxidoreductase activity, acting on a sul...	8	2	0.26	0.0262
GO:0030234	enzyme regulator activity	35	4	1.15	0.0264
GO:0004672	protein kinase activity	203	14	6.65	0.029
GO:0004749	ribose phosphate diphosphokinase activit...	1	1	0.03	0.0328
GO:0036080	purine nucleotide-sugar transmembrane tr...	1	1	0.03	0.0328
GO:0042393	histone binding	1	1	0.03	0.0328
GO:0070577	lysine-acetylated histone binding	1	1	0.03	0.0328
GO:0009001	serine O-acetyltransferase activity	1	1	0.03	0.0328
GO:0004040	amidase activity	1	1	0.03	0.0328
GO:0061134	peptidase regulator activity	1	1	0.03	0.0328
GO:0070628	proteasome binding	1	1	0.03	0.0328
GO:0050242	pyruvate, phosphate dikinase activity	1	1	0.03	0.0328
GO:0000906	6,7-dimethyl-8-ribityllumazine synthase ...	1	1	0.03	0.0328
GO:0016504	peptidase activator activity	1	1	0.03	0.0328
GO:0003995	acyl-CoA dehydrogenase activity	1	1	0.03	0.0328
GO:0140030	modification-dependent protein binding	1	1	0.03	0.0328
GO:0140033	acetylation-dependent protein binding	1	1	0.03	0.0328
GO:0018738	S-formylglutathione hydrolase activity	1	1	0.03	0.0328
GO:0016412	serine O-acyltransferase activity	1	1	0.03	0.0328
GO:0016413	O-acetyltransferase activity	1	1	0.03	0.0328
GO:0052592	oxidoreductase activity, acting on CH or...	1	1	0.03	0.0328
GO:0046429	4-hydroxy-3-methylbut-2-en-1-yl diphosph...	1	1	0.03	0.0328
GO:0005457	GDP-fucose transmembrane transporter act...	1	1	0.03	0.0328
GO:0016773	phosphotransferase activity, alcohol gro...	242	15	7.93	0.0464
GO:0098772	molecular function regulator activity	42	4	1.38	0.0474
GO:0016702	oxidoreductase activity, acting on singl...	11	2	0.36	0.0483
GO:0016780	phosphotransferase activity, for other s...	11	2	0.36	0.0483
GO:0004814	arginine-tRNA ligase activity	2	1	0.07	0.0645
GO:0016888	endodeoxyribonuclease activity, producin...	2	1	0.07	0.0645
GO:0016675	oxidoreductase activity, acting on a hem...	2	1	0.07	0.0645
GO:0048256	flap endonuclease activity	2	1	0.07	0.0645
GO:0003868	4-hydroxyphenylpyruvate dioxygenase acti...	2	1	0.07	0.0645
GO:0017108	5'-flap endonuclease activity	2	1	0.07	0.0645
GO:0008897	holo-[acyl-carrier-protein] synthase act...	2	1	0.07	0.0645
GO:0004129	cytochrome-c oxidase activity	2	1	0.07	0.0645
GO:0016781	phosphotransferase activity, paired acce...	2	1	0.07	0.0645
GO:0030246	carbohydrate binding	69	5	2.26	0.0746
GO:0005515	protein binding	842	35	27.59	0.0748
GO:0051213	dioxygenase activity	15	2	0.49	0.0848
GO:0016409	palmitoyltransferase activity	15	2	0.49	0.0848

### Sheet: BP_up_LT
GO.ID	Term	Genome Number	Gene List Number	Gene List Expected	Corrected P-value
GO:0000245	spliceosomal complex assembly	3	2	0.08	0.0022
GO:0032259	methylation	28	4	0.77	0.0066
GO:0006259	DNA metabolic process	247	14	6.79	0.0067
GO:0016226	iron-sulfur cluster assembly	9	2	0.25	0.0238
GO:0031163	metallo-sulfur cluster assembly	9	2	0.25	0.0238
GO:0017196	N-terminal peptidyl-methionine acetylati...	1	1	0.03	0.0275
GO:0009074	aromatic amino acid family catabolic pro...	1	1	0.03	0.0275
GO:0048638	regulation of developmental growth	1	1	0.03	0.0275
GO:0048589	developmental growth	1	1	0.03	0.0275
GO:0035264	multicellular organism growth	1	1	0.03	0.0275
GO:0006376	mRNA splice site selection	1	1	0.03	0.0275
GO:0040014	regulation of multicellular organism gro...	1	1	0.03	0.0275
GO:0018206	peptidyl-methionine modification	1	1	0.03	0.0275
GO:0006190	inosine salvage	1	1	0.03	0.0275
GO:0035553	oxidative single-stranded RNA demethylat...	1	1	0.03	0.0275
GO:0046500	S-adenosylmethionine metabolic process	1	1	0.03	0.0275
GO:0046102	inosine metabolic process	1	1	0.03	0.0275
GO:0046103	inosine biosynthetic process	1	1	0.03	0.0275
GO:0040007	growth	1	1	0.03	0.0275
GO:0040008	regulation of growth	1	1	0.03	0.0275
GO:0006556	S-adenosylmethionine biosynthetic proces...	1	1	0.03	0.0275
GO:0006559	L-phenylalanine catabolic process	1	1	0.03	0.0275
GO:0035513	oxidative RNA demethylation	1	1	0.03	0.0275
GO:1902222	erythrose 4-phosphate/phosphoenolpyruvat...	1	1	0.03	0.0275
GO:0051239	regulation of multicellular organismal p...	1	1	0.03	0.0275
GO:0050793	regulation of developmental process	1	1	0.03	0.0275
GO:0006474	N-terminal protein amino acid acetylatio...	1	1	0.03	0.0275
GO:0034729	histone H3-K79 methylation	1	1	0.03	0.0275
GO:0042245	RNA repair	1	1	0.03	0.0275
GO:0008272	sulfate transport	12	2	0.33	0.0413
GO:0072348	sulfur compound transport	12	2	0.33	0.0413
GO:0034404	nucleobase-containing small molecule bio...	2	1	0.06	0.0543
GO:0043174	nucleoside salvage	2	1	0.06	0.0543
GO:0007030	Golgi organization	2	1	0.06	0.0543
GO:0044458	motile cilium assembly	2	1	0.06	0.0543
GO:0042451	purine nucleoside biosynthetic process	2	1	0.06	0.0543
GO:0046128	purine ribonucleoside metabolic process	2	1	0.06	0.0543
GO:0046129	purine ribonucleoside biosynthetic proce...	2	1	0.06	0.0543
GO:0042455	ribonucleoside biosynthetic process	2	1	0.06	0.0543
GO:0034968	histone lysine methylation	2	1	0.06	0.0543
GO:0033617	mitochondrial cytochrome c oxidase assem...	2	1	0.06	0.0543
GO:0033567	DNA replication, Okazaki fragment proces...	2	1	0.06	0.0543
GO:0031167	rRNA methylation	2	1	0.06	0.0543
GO:0006271	DNA strand elongation involved in DNA re...	2	1	0.06	0.0543
GO:0006273	lagging strand elongation	2	1	0.06	0.0543
GO:0006166	purine ribonucleoside salvage	2	1	0.06	0.0543
GO:0018022	peptidyl-lysine methylation	2	1	0.06	0.0543
GO:1901659	glycosyl compound biosynthetic process	2	1	0.06	0.0543
GO:0006558	L-phenylalanine metabolic process	2	1	0.06	0.0543
GO:0009163	nucleoside biosynthetic process	2	1	0.06	0.0543

### Sheet: CC_up_LT
GO.ID	Term	Genome Number	Gene List Number	Gene List Expected	Corrected P-value
GO:0033178	proton-transporting two-sector ATPase co...	8	2	0.21	0.016
GO:0000974	Prp19 complex	1	1	0.03	0.026
GO:0072357	PTW/PP1 phosphatase complex	1	1	0.03	0.026
GO:0000164	protein phosphatase type 1 complex	1	1	0.03	0.026
GO:0000228	nuclear chromosome	14	2	0.36	0.048
GO:1903293	phosphatase complex	2	1	0.05	0.051
GO:0031011	Ino80 complex	2	1	0.05	0.051
GO:0008287	protein serine/threonine phosphatase com...	2	1	0.05	0.051
GO:0097255	R2TP complex	2	1	0.05	0.051
GO:0031414	N-terminal protein acetyltransferase com...	2	1	0.05	0.051
GO:0031417	NatC complex	2	1	0.05	0.051
GO:0032991	protein-containing complex	774	26	19.87	0.052
GO:0005783	endoplasmic reticulum	34	3	0.87	0.055
GO:0031227	intrinsic component of endoplasmic retic...	15	2	0.39	0.055
GO:0030176	integral component of endoplasmic reticu...	15	2	0.39	0.055
GO:0031248	protein acetyltransferase complex	16	2	0.41	0.062
GO:1902493	acetyltransferase complex	16	2	0.41	0.062
GO:1904949	ATPase complex	3	1	0.08	0.075
GO:0033180	proton-transporting V-type ATPase, V1 do...	3	1	0.08	0.075
GO:0005685	U1 snRNP	3	1	0.08	0.075
GO:0070603	SWI/SNF superfamily-type complex	3	1	0.08	0.075
GO:0097346	INO80-type complex	3	1	0.08	0.075
GO:0016593	Cdc73/Paf1 complex	3	1	0.08	0.075
GO:0005622	intracellular anatomical structure	1157	35	29.7	0.082
GO:0005576	extracellular region	41	3	1.05	0.086
GO:0005737	cytoplasm	309	12	7.93	0.086
GO:0008023	transcription elongation factor complex	4	1	0.1	0.099
GO:0032300	mismatch repair complex	4	1	0.1	0.099
GO:0000785	chromatin	318	12	8.16	0.102
GO:0012505	endomembrane system	99	5	2.54	0.107
GO:0031300	intrinsic component of organelle membran...	22	2	0.56	0.108
GO:0031301	integral component of organelle membrane	22	2	0.56	0.108
GO:0016469	proton-transporting two-sector ATPase co...	22	2	0.56	0.108
GO:0005694	chromosome	358	13	9.19	0.113
GO:0043228	non-membrane-bounded organelle	502	17	12.88	0.12
GO:0043232	intracellular non-membrane-bounded organ...	502	17	12.88	0.12
GO:1990391	DNA repair complex	5	1	0.13	0.122
GO:0017119	Golgi transport complex	5	1	0.13	0.122
GO:0042175	nuclear outer membrane-endoplasmic retic...	25	2	0.64	0.133
GO:0005789	endoplasmic reticulum membrane	25	2	0.64	0.133
GO:0098827	endoplasmic reticulum subcompartment	25	2	0.64	0.133
GO:0031984	organelle subcompartment	26	2	0.67	0.142
GO:0008303	caspase complex	6	1	0.15	0.145
GO:0043189	H4/H2A histone acetyltransferase complex	6	1	0.15	0.145
GO:0035267	NuA4 histone acetyltransferase complex	6	1	0.15	0.145
GO:0042765	GPI-anchor transamidase complex	6	1	0.15	0.145
GO:0031981	nuclear lumen	54	3	1.39	0.159
GO:1902562	H4 histone acetyltransferase complex	7	1	0.18	0.167
GO:0042555	MCM complex	7	1	0.18	0.167
GO:0000786	nucleosome	314	11	8.06	0.17

### Sheet: MF_up_LT
GO.ID	Term	Genome Number	Gene List Number	Gene List Expected	Corrected P-value
GO:0140097	catalytic activity, acting on DNA	62	6	1.67	0.0062
GO:0004536	deoxyribonuclease activity	6	2	0.16	0.0101
GO:0004386	helicase activity	34	4	0.92	0.0126
GO:0061659	ubiquitin-like protein ligase activity	8	2	0.22	0.0182
GO:0061630	ubiquitin protein ligase activity	8	2	0.22	0.0182
GO:0003729	mRNA binding	8	2	0.22	0.0182
GO:0008238	exopeptidase activity	22	3	0.59	0.0203
GO:0050483	IMP 5'-nucleotidase activity	1	1	0.03	0.027
GO:0035514	DNA demethylase activity	1	1	0.03	0.027
GO:0035515	oxidative RNA demethylase activity	1	1	0.03	0.027
GO:0035516	oxidative DNA demethylase activity	1	1	0.03	0.027
GO:0004478	methionine adenosyltransferase activity	1	1	0.03	0.027
GO:0032451	demethylase activity	1	1	0.03	0.027
GO:0008252	nucleotidase activity	1	1	0.03	0.027
GO:0008253	5'-nucleotidase activity	1	1	0.03	0.027
GO:0004411	homogentisate 1,2-dioxygenase activity	1	1	0.03	0.027
GO:0017110	nucleoside-diphosphatase activity	1	1	0.03	0.027
GO:0017116	single-stranded DNA helicase activity	1	1	0.03	0.027
GO:0004557	alpha-galactosidase activity	1	1	0.03	0.027
GO:0019902	phosphatase binding	1	1	0.03	0.027
GO:0019903	protein phosphatase binding	1	1	0.03	0.027
GO:0031151	histone methyltransferase activity (H3-K...	1	1	0.03	0.027
GO:0008990	rRNA (guanine-N2-)-methyltransferase act...	1	1	0.03	0.027
GO:0015116	sulfate transmembrane transporter activi...	12	2	0.32	0.04
GO:0008094	ATP-dependent activity, acting on DNA	29	3	0.78	0.0421
GO:0004180	carboxypeptidase activity	13	2	0.35	0.0464
GO:1901682	sulfur compound transmembrane transporte...	13	2	0.35	0.0464
GO:0015103	inorganic anion transmembrane transporte...	31	3	0.84	0.0498
GO:0048256	flap endonuclease activity	2	1	0.05	0.0532
GO:0016895	exodeoxyribonuclease activity, producing...	2	1	0.05	0.0532
GO:0004616	phosphogluconate dehydrogenase (decarbox...	2	1	0.05	0.0532
GO:0035312	5'-3' exodeoxyribonuclease activity	2	1	0.05	0.0532
GO:0015925	galactosidase activity	2	1	0.05	0.0532
GO:0016888	endodeoxyribonuclease activity, producin...	2	1	0.05	0.0532
GO:0004815	aspartate-tRNA ligase activity	2	1	0.05	0.0532
GO:0004529	exodeoxyribonuclease activity	2	1	0.05	0.0532
GO:0016435	rRNA (guanine) methyltransferase activit...	2	1	0.05	0.0532
GO:0004652	polynucleotide adenylyltransferase activ...	2	1	0.05	0.0532
GO:0016706	2-oxoglutarate-dependent dioxygenase act...	2	1	0.05	0.0532
GO:0017108	5'-flap endonuclease activity	2	1	0.05	0.0532
GO:0043139	5'-3' DNA helicase activity	2	1	0.05	0.0532
GO:0004842	ubiquitin-protein transferase activity	33	3	0.89	0.0582
GO:0051213	dioxygenase activity	15	2	0.4	0.0603
GO:0019787	ubiquitin-like protein transferase activ...	34	3	0.92	0.0626
GO:0008170	N-methyltransferase activity	16	2	0.43	0.0678
GO:0004527	exonuclease activity	17	2	0.46	0.0755
GO:0140359	ABC-type transporter activity	3	1	0.08	0.0788
GO:0001671	ATPase activator activity	3	1	0.08	0.0788
GO:0008559	ABC-type xenobiotic transporter activity	3	1	0.08	0.0788
GO:0140677	molecular function activator activity	3	1	0.08	0.0788
